# A novel downstream factor in willows replaces the ancestral sex determining gene

**DOI:** 10.1101/2024.10.14.618180

**Authors:** Yuàn Wang, Zhi-Qing Xue, Ren-Gang Zhang, Elvira Hörandl, Xiao-Ru Wang, Judith E. Mank, Li He

**Affiliations:** Eastern China Conservation Centre for Wild Endangered Plant Resources, Shanghai Chenshan Botanical Garden, Shanghai, 201602, China; Yunnan Key Laboratory for Integrative Conservation of Plant Species with Extremely Small Populations, Kunming Institute of Botany, Chinese Academy of Sciences, Kunming 650201, Yunnan, China; Department of Systematics, Biodiversity and Evolution of Plants (with Herbarium), University of Goettingen, Göttingen, Germany; Department of Ecology and Environmental Science, Umeå Plant Science Centre, Umeå University, Umeå, Sweden; Department of Zoology and Biodiversity Research Centre, University of British Columbia, Vancouver, BC, Canada

**Author notes:** Corresponding Author: Li He.

**Keywords:** dioecy, polyploidy, sex-determining gene turnover, sex chromosomes

## Abstract

Sex chromosome turnover has occurred in many groups, and is mediated by the translocation or duplication of apical sex-determining genes, or the replacement of original sex determination genes by new ones. In dioecious plants, the former frequently occurs, while the latter is rarely reported. Here, we assembled four haplotype-resolved chromosome-level genomes from four lineages of the *Salix polyclona* complex, including three diploids (E, E-TS, and W1) and one autotetraploid (W2). Our analyses reveal that diploids have a ZW/ZZ system, while autotetraploid has a ZZZW/ZZZZ system on chromosome 15. The apical sex-determining genes of Salicaceae, *ARR17*-like duplicates on chromosomes 15 and 19, which can indirectly turn-on/off the expression of *PISTILLATA* (*PI*) gene and determine sex, appears to have lost the function of sex determination in the *S. polyclona* complex. We found a novel sex determining factor on the 15W of the complex, namely partial *PI*-like duplicates, which has taken over the function from the *ARR17*-like duplicates. In conclusion, a new dominant sex-determining gene was recruited in the *S. polyclona* complex, replacing the ancestral apical sex-determining *ARR17*-like duplicates. The newly identified partial *PI*-like duplicates exhibit a direct influence on the downstream intact *PI*-like duplications, providing valuable insights into the evolutionary trajectory of the top-down sex determination pathway.
