## Extended Data Table 1 for "A novel downstream factor in willows replaces the ancestral sex determining gene"

### Sheet: Sheet1
Extended Data Table 1 Function annotation of the predicted protein-coding genes of S. polyclona complex.
Lineages	Method	Database	Number	Percentage
S. polyclona-E	eggNOG-mapper	gene	58669	1
		GO	28739	0.4898
		KEGG_KO	26759	0.4561
		EC	11759	0.2004
		KEGG_Pathway	16696	0.2846
		eggNOG	52007	0.8864
		COG	56035	0.9551
		Unannotated	2634	0.0449
	diamond	gene	58669	1
		Swiss_Prot	43172	0.7359
		TrEMBL	57489	0.9799
		NR	56678	0.9661
		A. thaliana	51846	0.8837
		Unannotated	1136	0.019
	InterProScan	gene	58669	1
		Pfam	47012	0.8013
		CDD	20333	0.3466
		PRINTS	8327	0.1419
		Interpro	48975	0.8348
		Phobius	20370	0.3472
		Gene3D	39332	0.6704
		SUPERFAMILY	37024	0.6311
		TIGRFAM	5844	0.0996
		Coils	9063	0.1545
		SMART	18679	0.3184
		Unannotated	4873	0.0831
	Total	Unannotated	782	0.0133
S. polyclona-E-TS	eggNOG-mapper	gene	58623	1
		GO	28672	0.4891
		KEGG_KO	26660	0.4548
		EC	11561	0.1972
		KEGG_Pathway	16603	0.2832
		eggNOG	52012	0.8872
		COG	56023	0.9556
		Unannotated	2600	0.0444
	diamond	gene	58623	1
		Swiss_Prot	43155	0.7361
		TrEMBL	56760	0.9682
		NR	56698	0.9672
		A. thaliana	51836	0.8842
		Unannotated	1775	0.03
	InterProScan	gene	58623	1
		CDD	20232	0.3451
		Pfam	47006	0.8018
		SUPERFAMILY	36935	0.63
		PIRSF	3974	0.0678
		PANTHER	54637	0.932
		Gene3D	39262	0.6697
		Phobius	20497	0.3496
		PRINTS	8285	0.1413
		TIGRFAM	5918	0.101
		Interpro	49549	0.8452
		MobiDBLite	24995	0.4264
		Coils	9074	0.1548
		TMHMM	14002	0.2388
		SMART	18726	0.3194
		Unannotated	1394	0.0238
	Total	Unannotated	864	0.0147
S. polyclona-W1	eggNOG-mapper	gene	58703	1
		GO	28714	0.4891
		KEGG_KO	26745	0.4556
		EC	11667	0.1987
		KEGG_Pathway	16707	0.2846
		eggNOG	52125	0.8879
		COG	56108	0.9558
		Unannotated	2595	0.0442
	diamond	gene	58703	1
		Swiss_Prot	43163	0.7353
		TrEMBL	57486	0.9793
		NR	56722	0.9663
		A. thaliana	51877	0.8837
		Unannotated	1185	0.02
	InterProScan	gene	58703	1
		Pfam	47078	0.802
		CDD	20462	0.3486
		SUPERFAMILY	37168	0.6332
		Interpro	49104	0.8365
		Phobius	20633	0.3515
		Gene3D	39406	0.6713
		PRINTS	8290	0.1412
		Coils	9158	0.156
		TIGRFAM	5890	0.1003
		SMART	18729	0.319
		Unannotated	4798	0.0817
	Total	Unannotated	842	0.0143
S. polyclona-W2	eggNOG-mapper	gene	122173	1
		GO	58868	0.4818
		KEGG_KO	55570	0.4548
		EC	24400	0.1997
		KEGG_Pathway	34776	0.2846
		eggNOG	108242	0.886
		COG	116224	0.9513
		Unannotated	5949	0.0487
	diamond	gene	122173	1
		Swiss_Prot	89188	0.73
		TrEMBL	119455	0.9778
		NR	117604	0.9626
		A. thaliana	106798	0.8742
		Unannotated	2627	0.022
	InterProScan	gene	122173	1
		CDD	41857	0.3426
		Pfam	97290	0.7963
		SUPERFAMILY	76895	0.6294
		Interpro	101558	0.8313
		Phobius	42776	0.3501
		Gene3D	81766	0.6693
		PRINTS	17092	0.1399
		TIGRFAM	12004	0.0983
		Coils	18514	0.1515
		SMART	38575	0.3157
		Unannotated	10562	0.0865
	Total	Unannotated	1846	0.0151
