## Extended Data Table 2 for "A novel downstream factor in willows replaces the ancestral sex determining gene"

### Sheet: Sheet1
Extended Data Table 2 Summary of repeat content in the S. polyclona complex genomes.
Lineages	order	superfamily	number	length(bp)	percent(%)	mean_length(bp)
S. polyclona-E	LTR		828721	205076653	24.9	247.46
		Copia	54372	41999958	5.1	772.46
		Gypsy	549536	113547638	13.79	206.62
		Retrovirus	34	43275	0.01	1272.79
		unknown	224779	49485782	6.01	220.15
	LINE		1682	1467295	0.18	872.35
	DNA		324957	66290644	8.05	204
		Helitron	324957	66290644	8.05	204
	TIR		532437	133515109	16.21	250.76
		EnSpm_CACTA	18494	5053860	0.61	273.27
		MuDR_Mutator	480674	117676074	14.29	244.81
		PIF_Harbinger	13285	4143490	0.5	311.89
		Tc1_Mariner	2885	561944	0.07	194.78
		hAT	17099	6079741	0.74	355.56
	Unknown		77958	23875945	2.9	306.27
	Simple_repeat		232516	10455543	1.27	44.97
	Low_complexity		42909	2109185	0.26	49.15
	polinton		81	41483	0.01	512.14
	total		2041261	442831857	53.78	216.94
S. polyclona-E-TS	LTR		241289	132552428	15.95	549.35
		Copia	58641	45311012	5.45	772.68
		Gypsy	60215	38936940	4.69	646.63
		unknown	122433	48304476	5.81	394.54
	pararetrovirus		155	138238	0.02	891.86
	LINE		978	1127350	0.14	1152.71
		unknown	978	1127350	0.14	1152.71
	DNA		384623	89162224	10.73	231.82
		DTA	15526	5563305	0.67	358.32
		DTC	18365	5309373	0.64	289.1
		DTH	11878	4530235	0.55	381.4
		DTM	15207	4767615	0.57	313.51
		DTT	2403	479477	0.06	199.53
		Helitron	321244	68512219	8.24	213.27
	MITE		11894	203024594	24.43	17069.5
		DTA	1987	567287	0.07	285.5
		DTC	152	31545	0	207.53
		DTH	6688	929781	0.11	139.02
		DTM	3038	201491691	24.25	66323.8
		DTT	29	4290	0	147.93
	Unknown		56061	37491282	4.51	668.76
	Simple_repeat		232282	10454608	1.26	45.01
	Low_complexity		42050	2053840	0.25	48.84
	total		969332	476004564	57.28	491.06
S. polyclona-W1	LTR		232548	115247876	14.68	495.59
		Copia	66248	46007158	5.86	694.47
		Gypsy	46272	32477456	4.14	701.88
		unknown	120028	36763262	4.68	306.29
	LINE		1046	772891	0.1	738.9
	DNA		324046	65379603	8.33	201.76
		Helitron	324046	65379603	8.33	201.76
	TIR		77751	20899865	2.66	268.81
		EnSpm_CACTA	14264	3951033	0.5	276.99
		MuDR_Mutator	23817	4365395	0.56	183.29
		PIF_Harbinger	15410	4806959	0.61	311.94
		Tc1_Mariner	1996	551889	0.07	276.5
		hAT	22264	7224589	0.92	324.5
	Unknown		51898	186984801	23.82	3602.93
	Simple_repeat		233384	10545166	1.34	45.18
	Low_complexity		42825	2118892	0.27	49.48
	total		963498	401949094	51.21	417.18
S. polyclona-W2	LTR		549435	282441030	18.75	514.06
		Copia	167785	111123438	7.38	662.3
		Gypsy	99862	68829333	4.57	689.24
		unknown	281788	102488259	6.8	363.71
	DNA		597686	126554428	8.4	211.74
		Helitron	597686	126554428	8.4	211.74
	TIR		1136294	157309631	10.44	138.44
		EnSpm_CACTA	34123	8808479	0.58	258.14
		MuDR_Mutator	1036165	127267020	8.45	122.83
		PIF_Harbinger	29515	9204656	0.61	311.86
		Tc1_Mariner	5055	786194	0.05	155.53
		hAT	31436	11243282	0.75	357.66
	Unknown		1030102	110683751	7.35	107.45
	Simple_repeat		495544	22630694	1.5	45.67
	Low_complexity		91716	4496201	0.3	49.02
	polinton		27	2171	0	80.41
	total		3900804	704117906	46.73	180.51
