## Extended Data Table 3 for "A novel downstream factor in willows replaces the ancestral sex determining gene"

### Sheet: Sheet1
Extended Data Table 3 Distribution of protein-coding gene and RNAs on each region of the genome of Salix polyclona - W2.
Chr ID	Chr length (bp)	protein-coding gene	tRNA	ncRNA	rRNA	gene
chr01a	18661229	1933	31	18	0	1982
chr01b	18133971	1919	33	18	1	1971
chr01c	17510806	1906	36	18	0	1960
chr01d	17843812	1864	29	19	1	1913
chr02a	19155991	2064	47	37	0	2148
chr02b	18928322	2070	43	34	0	2147
chr02c	19397195	2062	44	37	0	2143
chr02d	19405850	2100	45	38	0	2183
chr03a	16578916	1650	30	22	0	1702
chr03b	16092461	1636	35	22	0	1693
chr03c	17742672	1699	32	25	0	1756
chr03d	16312602	1683	34	22	0	1739
chr04a	22604255	1643	37	35	0	1715
chr04b	21362954	1652	36	39	0	1727
chr04c	20199702	1630	37	36	0	1703
chr04d	19420862	1672	38	39	0	1749
chr05a	24154779	1953	39	52	0	2044
chr05b	23497607	2013	43	45	0	2101
chr05c	21105072	1995	41	51	0	2087
chr05d	24440185	1998	40	48	0	2086
chr06a	23444807	2120	46	42	0	2208
chr06b	22767281	2127	46	40	0	2213
chr06c	21545401	2131	49	36	0	2216
chr06d	23488738	2112	48	44	0	2204
chr07a	24342151	1262	18	30	0	1310
chr07b	19830611	1234	19	26	0	1279
chr07c	17314060	1192	19	25	0	1236
chr07d	19268867	1259	25	29	0	1313
chr08a	15954187	1686	41	20	0	1747
chr08b	15870742	1689	45	23	0	1757
chr08c	15182184	1694	44	23	0	1761
chr08d	15153628	1668	46	21	0	1735
chr09a	11996883	1346	43	15	2	1406
chr09b	11516073	1310	43	16	2	1371
chr09c	11368504	1338	46	20	2	1406
chr09d	11297381	1296	41	17	2	1356
chr10a	20516527	1976	40	33	0	2049
chr10b	20889662	1938	40	36	0	2014
chr10c	19654816	1970	44	32	0	2046
chr10d	18721753	1921	44	33	0	1998
chr11a	26965430	1278	35	31	7	1351
chr11b	21351132	1246	29	27	149	1451
chr11c	19240761	1274	30	24	6	1334
chr11d	18985837	1288	37	25	39	1389
chr12a	16845701	1068	30	33	1	1132
chr12b	17408663	1049	33	33	0	1115
chr12c	16342871	1070	28	35	2	1135
chr12d	16308992	1099	29	33	6	1167
chr13a	19975591	1259	21	43	24	1347
chr13b	20331682	1224	27	35	29	1315
chr13c	17688065	1245	23	44	23	1335
chr13d	17257428	1198	29	44	23	1294
chr14a	14627400	1451	29	22	0	1502
chr14b	14455594	1493	26	28	0	1547
chr14c	13351849	1472	24	27	0	1523
chr14d	14164844	1464	27	22	0	1513
chr15a(W)-SLR	8256515	557	7	22	0	586
chr15a(W)-PARs	15217850	915	18	20	0	953
chr15b(Z)-SLR	3653675	391	4	14	0	409
chr15b(Z)-PARs	16348625	900	18	18	0	936
chr15c(Z)-SLR	3969508	387	5	15	0	407
chr15c(Z)-PARs	15282522	924	18	15	0	957
chr15d(Z)-SLR	3659870	424	5	16	0	445
chr15d(Z)-PARs	11203088	884	17	22	0	923
chr16a	41762810	2979	100	78	0	3157
chr16b	45410926	2907	69	66	1	3043
chr16c	35652719	2880	63	56	2	3001
chr16d	35124435	2851	62	61	0	2974
chr17a	22445422	1297	18	16	2	1333
chr17b	18258582	1329	23	23	3	1378
chr17c	16883194	1247	20	20	1	1288
chr17d	15879491	1229	26	19	1	1275
chr18a	18437737	1182	27	35	1	1245
chr18b	16525289	1136	30	38	1	1205
chr18c	16272553	1170	29	37	0	1236
chr18d	15192028	1144	26	33	0	1203
chr19a	23319306	1090	11	23	553	1677
chr19b	20580198	1098	14	20	1170	2302
chr19c	21067185	1076	15	24	848	1963
chr19d	18181564	1157	17	24	1941	3139
chr20	9323144	260	13	12	2	287
Pt	155534	36	29	15	0	80
Mt1c	169563	36	4	2	0	42
Mt2c	249288	54	5	4	0	63
Mt3c	199350	44	6	5	0	55
