## Extended Data Table 4 for "A novel downstream factor in willows replaces the ancestral sex determining gene"

### Sheet: Sheet1
Extended Data Table 4 The duplicated genes in S. polyclona complex.
Lineages	Region	Homologous genes in sex chromosome	Number
E	15W-SLR	SapoE15bG0041700.1;SapoE15bG0042200.1;SapoE15bG0042600.1;SapoE15bG0043000.1	4
E	15W-SLR	SapoE15bG0050900.1;SapoE15bG0051000.1;SapoE15bG0051700.1;SapoE15bG0053800.1	4
E	15W-SLR	SapoE15bG0039400.1;SapoE15bG0039700.1;SapoE15bG0040000.1	3
E	15W-SLR	SapoE15bG0039500.1;SapoE15bG0039800.1;SapoE15bG0040100.1	3
E	15W-SLR	SapoE15bG0041800.1;SapoE15bG0042300.1;SapoE15bG0042700.1	3
E	15W-SLR	SapoE15bG0041900.1;SapoE15bG0042400.1;SapoE15bG0042800.1	3
E	15W-SLR	SapoE15bG0042000.2;SapoE15bG0042500.1;SapoE15bG0042900.1	3
E	15W-SLR	SapoE15bG0049800.1;SapoE15bG0050600.1;SapoE15bG0053600.1	3
E	15W-SLR	SapoE15bG0055700.1;SapoE15bG0055900.1;SapoE15bG0056200.1	3
E	15W-SLR	SapoE15bG0032900.1;SapoE15bG0034100.1	2
E	15W-SLR	SapoE15bG0033300.1;SapoE15bG0033800.1	2
E	15W-SLR	SapoE15bG0036100.1;SapoE15bG0049900.1	2
E	15W-SLR	SapoE15bG0036300.1;SapoE15bG0052700.1	2
E	15W-SLR	SapoE15bG0036400.1;SapoE15bG0052600.1	2
E	15W-SLR	SapoE15bG0036500.1;SapoE15bG0050100.1	2
E	15W-SLR	SapoE15bG0039600.1;SapoE15bG0040500.1	2
E	15W-SLR	SapoE15bG0041500.1;SapoE15bG0044000.1	2
E	15W-SLR	SapoE15bG0043500.1;SapoE15bG0046100.1	2
E	15W-SLR	SapoE15bG0044800.1;SapoE15bG0045600.1	2
E	15W-SLR	SapoE15bG0047800.1;SapoE15bG0048000.1	2
E	15W-SLR	SapoE15bG0047900.2;SapoE15bG0048100.1	2
E	15W-SLR	SapoE15bG0049500.1;SapoE15bG0052900.1	2
E	15W-SLR	SapoE15bG0056000.4;SapoE15bG0057500.1	2
E	15W-SLR	SapoE15bG0056400.1;SapoE15bG0057000.1	2
E	15W-SLR	SapoE15bG0056500.1;SapoE15bG0056900.1	2
E	15W-SLR	SapoE15bG0056600.1;SapoE15bG0057100.1	2
E	15W-SLR	SapoE15bG0065300.1;SapoE15bG0065400.1	2
E	15W-SLR	SapoE15bG0067400.1;SapoE15bG0067500.1	2
E	15W-SLR	SapoE15bG0070600.1;SapoE15bG0070800.1	2
E	15Z-SLR	SapoE15aG0031600.1;SapoE15aG0031700.1;SapoE15aG0031800.1;SapoE15aG0031900.1;SapoE15aG0032000.1;SapoE15aG0035900.1	6
E	15Z-SLR	SapoE15aG0032200.1;SapoE15aG0033300.1;SapoE15aG0033900.1;SapoE15aG0034800.1	4
E	15Z-SLR	SapoE15aG0040900.1;SapoE15aG0041400.1;SapoE15aG0042500.1;SapoE15aG0044800.1	4
E	15Z-SLR	SapoE15aG0041000.1;SapoE15aG0041500.1;SapoE15aG0043700.1;SapoE15aG0044900.1	4
E	15Z-SLR	SapoE15aG0035000.1;SapoE15aG0035300.1;SapoE15aG0035400.1	3
E	15Z-SLR	SapoE15aG0041800.1;SapoE15aG0043000.1;SapoE15aG0044300.1	3
E	15Z-SLR	SapoE15aG0032700.1;SapoE15aG0036000.1	2
E	15Z-SLR	SapoE15aG0033000.1;SapoE15aG0035600.1	2
E	15Z-SLR	SapoE15aG0034700.1;SapoE15aG0036100.1	2
E	15Z-SLR	SapoE15aG0037700.1;SapoE15aG0038400.1	2
E	15Z-SLR	SapoE15aG0037800.1;SapoE15aG0038500.1	2
E	15Z-SLR	SapoE15aG0037900.1;SapoE15aG0038600.1	2
E	15Z-SLR	SapoE15aG0038000.1;SapoE15aG0050100.1	2
E	15Z-SLR	SapoE15aG0038200.1;SapoE15aG0050000.1	2
E	15Z-SLR	SapoE15aG0041100.1;SapoE15aG0044200.1	2
E	15Z-SLR	SapoE15aG0041300.1;SapoE15aG0042300.1	2
E	15Z-SLR	SapoE15aG0041700.1;SapoE15aG0042900.1	2
E	15Z-SLR	SapoE15aG0042200.1;SapoE15aG0043300.2	2
E	15Z-SLR	SapoE15aG0049600.2;SapoE15aG0051100.2	2
E	15Z-SLR	SapoE15aG0064000.1;SapoE15aG0064200.2	2
E	15Z-SLR	SapoE15aG0064700.1;SapoE15aG0064800.1	2
E-TS	15W-SLR	Satai15Wg0029500.1, Satai15Wg0061900.1, Satai15Wg0068800.1, Satai15Wg0071000.1	4
E-TS	15W-SLR	Satai15Wg0029600.1, Satai15Wg0062000.1, Satai15Wg0068900.1, Satai15Wg0070900.1	4
E-TS	15W-SLR	Satai15Wg0045600.1, Satai15Wg0045900.1, Satai15Wg0051300.1, Satai15Wg0056500.1	4
E-TS	15W-SLR	Satai15Wg0047300.1, Satai15Wg0052300.1, Satai15Wg0058100.1, Satai15Wg0072100.1	4
E-TS	15W-SLR	Satai15Wg0047400.1, Satai15Wg0052400.1, Satai15Wg0058000.1, Satai15Wg0072200.1	4
E-TS	15W-SLR	Satai15Wg0048100.1, Satai15Wg0051100.1, Satai15Wg0053100.1, Satai15Wg0056300.1	4
E-TS	15W-SLR	Satai15Wg0048500.1, Satai15Wg0050700.1, Satai15Wg0053600.1, Satai15Wg0055800.1	4
E-TS	15W-SLR	Satai15Wg0044300.1, Satai15Wg0064400.1, Satai15Wg0065500.1	3
E-TS	15W-SLR	Satai15Wg0047900.1, Satai15Wg0052900.3, Satai15Wg0054500.1	3
E-TS	15W-SLR	Satai15Wg0048900.1, Satai15Wg0054000.1, Satai15Wg0072300.1	3
E-TS	15W-SLR	Satai15Wg0051000.1, Satai15Wg0056200.1, Satai15Wg0072400.1	3
E-TS	15W-SLR	Satai15Wg0051600.1, Satai15Wg0052700.1, Satai15Wg0056800.1	3
E-TS	15W-SLR	Satai15Wg0061600.1, Satai15Wg0069300.1, Satai15Wg0071100.1	3
E-TS	15W-SLR	Satai15Wg0069100.1, Satai15Wg0070600.1, Satai15Wg0070700.1	3
E-TS	15W-SLR	Satai15Wg0030100.1, Satai15Wg0073700.1	2
E-TS	15W-SLR	Satai15Wg0030500.1, Satai15Wg0074800.1	2
E-TS	15W-SLR	Satai15Wg0032100.1, Satai15Wg0074700.1	2
E-TS	15W-SLR	Satai15Wg0032500.1, Satai15Wg0043500.1	2
E-TS	15W-SLR	Satai15Wg0032600.1, Satai15Wg0043600.1	2
E-TS	15W-SLR	Satai15Wg0033200.1, Satai15Wg0077500.1	2
E-TS	15W-SLR	Satai15Wg0035800.1, Satai15Wg0035900.1	2
E-TS	15W-SLR	Satai15Wg0042300.1, Satai15Wg0042500.1	2
E-TS	15W-SLR	Satai15Wg0047500.1, Satai15Wg0052500.1	2
E-TS	15W-SLR	Satai15Wg0047600.1, Satai15Wg0052600.1	2
E-TS	15W-SLR	Satai15Wg0047800.1, Satai15Wg0052800.1	2
E-TS	15W-SLR	Satai15Wg0048000.1, Satai15Wg0053000.1	2
E-TS	15W-SLR	Satai15Wg0048200.1, Satai15Wg0053300.1	2
E-TS	15W-SLR	Satai15Wg0048300.1, Satai15Wg0053400.1	2
E-TS	15W-SLR	Satai15Wg0048400.1, Satai15Wg0053500.1	2
E-TS	15W-SLR	Satai15Wg0048600.1, Satai15Wg0053700.1	2
E-TS	15W-SLR	Satai15Wg0048700.1, Satai15Wg0053800.1	2
E-TS	15W-SLR	Satai15Wg0048800.1, Satai15Wg0053900.1	2
E-TS	15W-SLR	Satai15Wg0049000.1, Satai15Wg0054100.1	2
E-TS	15W-SLR	Satai15Wg0049100.1, Satai15Wg0054200.1	2
E-TS	15W-SLR	Satai15Wg0049200.1, Satai15Wg0054300.1	2
E-TS	15W-SLR	Satai15Wg0049300.1, Satai15Wg0054400.1	2
E-TS	15W-SLR	Satai15Wg0049700.1, Satai15Wg0054600.1	2
E-TS	15W-SLR	Satai15Wg0049800.1, Satai15Wg0054700.1	2
E-TS	15W-SLR	Satai15Wg0049900.1, Satai15Wg0054800.1	2
E-TS	15W-SLR	Satai15Wg0050000.1, Satai15Wg0054900.1	2
E-TS	15W-SLR	Satai15Wg0050100.1, Satai15Wg0055000.1	2
E-TS	15W-SLR	Satai15Wg0050200.1, Satai15Wg0055100.1	2
E-TS	15W-SLR	Satai15Wg0050300.1, Satai15Wg0055200.1	2
E-TS	15W-SLR	Satai15Wg0050500.1, Satai15Wg0055600.1	2
E-TS	15W-SLR	Satai15Wg0050600.1, Satai15Wg0055700.1	2
E-TS	15W-SLR	Satai15Wg0050800.1, Satai15Wg0055900.1	2
E-TS	15W-SLR	Satai15Wg0050900.1, Satai15Wg0056000.1	2
E-TS	15W-SLR	Satai15Wg0051400.1, Satai15Wg0056600.1	2
E-TS	15W-SLR	Satai15Wg0051500.1, Satai15Wg0056700.1	2
E-TS	15W-SLR	Satai15Wg0051700.1, Satai15Wg0056900.1	2
E-TS	15W-SLR	Satai15Wg0060900.1, Satai15Wg0068500.1	2
E-TS	15W-SLR	Satai15Wg0061300.1, Satai15Wg0069600.1	2
E-TS	15W-SLR	Satai15Wg0064800.1, Satai15Wg0065400.1	2
E-TS	15W-SLR	Satai15Wg0066600.1, Satai15Wg0067800.1	2
E-TS	15W-SLR	Satai15Wg0066700.3, Satai15Wg0067700.1	2
E-TS	15W-SLR	Satai15Wg0067300.1, Satai15Wg0068300.1	2
E-TS	15W-SLR	Satai15Wg0068400.1, Satai15Wg0070000.1	2
E-TS	15W-SLR	Satai15Wg0068600.1, Satai15Wg0070200.1	2
E-TS	15W-SLR	Satai15Wg0069200.1, Satai15Wg0070400.1	2
E-TS	15W-SLR	Satai15Wg0070500.1, Satai15Wg0070800.1	2
E-TS	15W-SLR	Satai15Wg0074100.1, Satai15Wg0074500.1	2
E-TS	15W-SLR	Satai15Wg0076100.1, Satai15Wg0076300.1	2
E-TS	15W-SLR	Satai15Wg0076800.1, Satai15Wg0077000.1	2
E-TS	15Z-SLR	Satai15Zg0031800.1, Satai15Zg0032000.1, Satai15Zg0032500.1, Satai15Zg0032800.1	4
E-TS	15Z-SLR	Satai15Zg0034800.1, Satai15Zg0035500.1, Satai15Zg0038600.1, Satai15Zg0039100.1	4
E-TS	15Z-SLR	Satai15Zg0055500.1, Satai15Zg0055600.1, Satai15Zg0055800.1, Satai15Zg0055900.1	4
E-TS	15Z-SLR	Satai15Zg0031400.1, Satai15Zg0031700.1, Satai15Zg0031900.1	3
E-TS	15Z-SLR	Satai15Zg0034600.1, Satai15Zg0035200.1, Satai15Zg0046200.1	3
E-TS	15Z-SLR	Satai15Zg0034700.1, Satai15Zg0035400.1, Satai15Zg0047500.2	3
E-TS	15Z-SLR	Satai15Zg0039600.1, Satai15Zg0039700.1, Satai15Zg0039800.1	3
E-TS	15Z-SLR	Satai15Zg0030700.1, Satai15Zg0042000.1	2
E-TS	15Z-SLR	Satai15Zg0031500.1, Satai15Zg0032100.1	2
E-TS	15Z-SLR	Satai15Zg0032400.1, Satai15Zg0032900.1	2
E-TS	15Z-SLR	Satai15Zg0034400.1, Satai15Zg0046400.1	2
E-TS	15Z-SLR	Satai15Zg0034500.1, Satai15Zg0035000.1	2
E-TS	15Z-SLR	Satai15Zg0035100.1, Satai15Zg0046300.1	2
E-TS	15Z-SLR	Satai15Zg0035800.1, Satai15Zg0048300.1	2
E-TS	15Z-SLR	Satai15Zg0041500.1, Satai15Zg0043700.1	2
E-TS	15Z-SLR	Satai15Zg0041600.1, Satai15Zg0042600.1	2
E-TS	15Z-SLR	Satai15Zg0041900.1, Satai15Zg0043100.1	2
E-TS	15Z-SLR	Satai15Zg0046500.1, Satai15Zg0048100.1	2
E-TS	15Z-SLR	Satai15Zg0046700.1, Satai15Zg0048200.1	2
E-TS	15Z-SLR	Satai15Zg0046800.1, Satai15Zg0047200.1	2
E-TS	15Z-SLR	Satai15Zg0047100.1, Satai15Zg0048400.1	2
E-TS	15Z-SLR	Satai15Zg0051100.1, Satai15Zg0051400.1	2
E-TS	15Z-SLR	Satai15Zg0051200.1, Satai15Zg0051300.1	2
E-TS	15Z-SLR	Satai15Zg0054000.1, Satai15Zg0054100.1	2
E-TS	15Z-SLR	Satai15Zg0059500.1, Satai15Zg0059600.1	2
W1	15W-SLR	SapW115aG0046800.1;SapW115aG0046900.1;SapW115aG0047100.1;SapW115aG0048900.1;SapW115aG0051100.1;SapW115aG0051700.1	6
W1	15W-SLR	SapW115aG0034400.1;SapW115aG0037100.1;SapW115aG0037400.1;SapW115aG0038300.1;SapW115aG0038700.1	5
W1	15W-SLR	SapW115aG0045000.1;SapW115aG0045400.3;SapW115aG0046400.1;SapW115aG0049400.1;SapW115aG0050900.1	5
W1	15W-SLR	SapW115aG0034700.1;SapW115aG0046000.1;SapW115aG0049700.3	3
W1	15W-SLR	SapW115aG0044600.1;SapW115aG0045700.1;SapW115aG0049900.1	3
W1	15W-SLR	SapW115aG0046500.1;SapW115aG0049300.1;SapW115aG0050800.1	3
W1	15W-SLR	SapW115aG0046600.1;SapW115aG0049200.1;SapW115aG0050700.1	3
W1	15W-SLR	SapW115aG0046700.1;SapW115aG0049100.2;SapW115aG0050600.1	3
W1	15W-SLR	SapW115aG0058700.2;SapW115aG0059000.1;SapW115aG0059200.1	3
W1	15W-SLR	SapW115aG0058900.1;SapW115aG0059100.1;SapW115aG0059300.1	3
W1	15W-SLR	SapW115aG0037000.1;SapW115aG0038100.1	2
W1	15W-SLR	SapW115aG0037200.1;SapW115aG0038800.1	2
W1	15W-SLR	SapW115aG0037600.1;SapW115aG0039000.1	2
W1	15W-SLR	SapW115aG0040000.1;SapW115aG0042200.1	2
W1	15W-SLR	SapW115aG0040100.2;SapW115aG0041400.1	2
W1	15W-SLR	SapW115aG0040200.1;SapW115aG0041500.1	2
W1	15W-SLR	SapW115aG0040600.1;SapW115aG0041000.1	2
W1	15W-SLR	SapW115aG0043700.1;SapW115aG0043900.1	2
W1	15W-SLR	SapW115aG0043800.1;SapW115aG0044000.1	2
W1	15W-SLR	SapW115aG0044700.1;SapW115aG0050000.1	2
W1	15W-SLR	SapW115aG0044800.1;SapW115aG0050200.1	2
W1	15W-SLR	SapW115aG0045900.1;SapW115aG0049800.1	2
W1	15W-SLR	SapW115aG0047900.1;SapW115aG0048700.1	2
W1	15W-SLR	SapW115aG0048100.1;SapW115aG0051600.1	2
W1	15W-SLR	SapW115aG0048200.1;SapW115aG0048400.1	2
W1	15W-SLR	SapW115aG0054600.1;SapW115aG0054700.1	2
W1	15W-SLR	SapW115aG0058800.1;SapW115aG0059400.1	2
W1	15W-SLR	SapW115aG0060600.1;SapW115aG0060900.1	2
W1	15W-SLR	SapW115aG0060700.1;SapW115aG0061000.1	2
W1	15W-SLR	SapW115aG0062900.1;SapW115aG0063000.1	2
W1	15W-SLR	SapW115aG0064600.1;SapW115aG0065000.1	2
W1	15Z-SLR	SapW115bG0036400.1;SapW115bG0036900.1;SapW115bG0037900.1;SapW115bG0038400.1;SapW115bG0038900.1;SapW115bG0040900.1	6
W1	15Z-SLR	SapW115bG0036800.1;SapW115bG0038000.1;SapW115bG0039000.1;SapW115bG0039800.1;SapW115bG0041000.1	5
W1	15Z-SLR	SapW115bG0036000.1;SapW115bG0037300.1;SapW115bG0037800.1;SapW115bG0042100.1	4
W1	15Z-SLR	SapW115bG0036600.1;SapW115bG0037400.1;SapW115bG0039300.1;SapW115bG0041400.1	4
W1	15Z-SLR	SapW115bG0036700.1;SapW115bG0038100.1;SapW115bG0039100.1;SapW115bG0041100.1	4
W1	15Z-SLR	SapW115bG0052600.1;SapW115bG0052900.1;SapW115bG0053100.1;SapW115bG0053400.1	4
W1	15Z-SLR	SapW115bG0036500.1;SapW115bG0038300.1;SapW115bG0039400.1	3
W1	15Z-SLR	SapW115bG0038600.1;SapW115bG0038800.1;SapW115bG0040700.1	3
W1	15Z-SLR	SapW115bG0052500.1;SapW115bG0052800.1;SapW115bG0053300.1	3
W1	15Z-SLR	SapW115bG0032100.2;SapW115bG0045900.1	2
W1	15Z-SLR	SapW115bG0035400.1;SapW115bG0040500.1	2
W1	15Z-SLR	SapW115bG0035500.1;SapW115bG0040400.1	2
W1	15Z-SLR	SapW115bG0035900.1;SapW115bG0037700.1	2
W1	15Z-SLR	SapW115bG0036200.1;SapW115bG0039500.1	2
W1	15Z-SLR	SapW115bG0038200.1;SapW115bG0039200.1	2
W1	15Z-SLR	SapW115bG0038500.1;SapW115bG0041800.1	2
W1	15Z-SLR	SapW115bG0048300.1;SapW115bG0048500.1	2
W1	15Z-SLR	SapW115bG0052700.1;SapW115bG0053200.1	2
W1	15Z-SLR	SapW115bG0054700.1;SapW115bG0055000.1	2
W1	15Z-SLR	SapW115bG0054800.1;SapW115bG0055100.1	2
W1	15Z-SLR	SapW115bG0057100.1;SapW115bG0057200.1	2
W2	15W-SLR	SapW215aG0062300.1;SapW215aG0062700.1;SapW215aG0062900.1;SapW215aG0063100.1;SapW215aG0063300.1;SapW215aG0063500.1;SapW215aG0063600.1;SapW215aG0063800.1;SapW215aG0064100.1;SapW215aG0064800.1;SapW215aG0076600.1;SapW215aG0077200.1;SapW215aG0077300.1	13
W2	15W-SLR	SapW215aG0034900.1;SapW215aG0035100.1;SapW215aG0036500.1;SapW215aG0043300.1;SapW215aG0044900.1	5
W2	15W-SLR	SapW215aG0055000.5;SapW215aG0056600.1;SapW215aG0057600.1;SapW215aG0058100.1;SapW215aG0058500.1	5
W2	15W-SLR	SapW215aG0029200.1;SapW215aG0040400.1;SapW215aG0041500.1;SapW215aG0041900.1	4
W2	15W-SLR	SapW215aG0032600.1;SapW215aG0032900.1;SapW215aG0033200.1;SapW215aG0048100.1	4
W2	15W-SLR	SapW215aG0035000.1;SapW215aG0035200.1;SapW215aG0036600.1;SapW215aG0045000.1	4
W2	15W-SLR	SapW215aG0036200.1;SapW215aG0043100.1;SapW215aG0044500.1;SapW215aG0045700.1	4
W2	15W-SLR	SapW215aG0037900.1;SapW215aG0054900.1;SapW215aG0058600.1;SapW215aG0060100.1	4
W2	15W-SLR	SapW215aG0035400.1;SapW215aG0037300.1;SapW215aG0045200.1	3
W2	15W-SLR	SapW215aG0035900.1;SapW215aG0042900.1;SapW215aG0044200.1	3
W2	15W-SLR	SapW215aG0036100.1;SapW215aG0044400.1;SapW215aG0045600.1	3
W2	15W-SLR	SapW215aG0040300.1;SapW215aG0041600.1;SapW215aG0042000.1	3
W2	15W-SLR	SapW215aG0063200.1;SapW215aG0063400.1;SapW215aG0063700.1	3
W2	15W-SLR	SapW215aG0029100.1;SapW215aG0041400.1	2
W2	15W-SLR	SapW215aG0029600.1;SapW215aG0030100.1	2
W2	15W-SLR	SapW215aG0029800.1;SapW215aG0060500.1	2
W2	15W-SLR	SapW215aG0033000.1;SapW215aG0048200.1	2
W2	15W-SLR	SapW215aG0035300.1;SapW215aG0045100.1	2
W2	15W-SLR	SapW215aG0035800.1;SapW215aG0043200.1	2
W2	15W-SLR	SapW215aG0036300.1;SapW215aG0044600.1	2
W2	15W-SLR	SapW215aG0036400.1;SapW215aG0036900.1	2
W2	15W-SLR	SapW215aG0037200.1;SapW215aG0045400.1	2
W2	15W-SLR	SapW215aG0037500.1;SapW215aG0054600.1	2
W2	15W-SLR	SapW215aG0037700.1;SapW215aG0054700.1	2
W2	15W-SLR	SapW215aG0040600.1;SapW215aG0043800.1	2
W2	15W-SLR	SapW215aG0040700.1;SapW215aG0043900.1	2
W2	15W-SLR	SapW215aG0041800.1;SapW215aG0042300.1	2
W2	15W-SLR	SapW215aG0042500.2;SapW215aG0043700.2	2
W2	15W-SLR	SapW215aG0043400.1;SapW215aG0044100.1	2
W2	15W-SLR	SapW215aG0059200.1;SapW215aG0059400.1	2
W2	15W-SLR	SapW215aG0061100.1;SapW215aG0075200.1	2
W2	15W-SLR	SapW215aG0061200.1;SapW215aG0075300.1	2
W2	15W-SLR	SapW215aG0061400.1;SapW215aG0074500.1	2
W2	15W-SLR	SapW215aG0061700.1;SapW215aG0076000.1	2
W2	15W-SLR	SapW215aG0062400.1;SapW215aG0063000.1	2
W2	15W-SLR	SapW215aG0063900.1;SapW215aG0064200.1	2
W2	15W-SLR	SapW215aG0068800.1;SapW215aG0069100.1	2
W2	15W-SLR	SapW215aG0069000.1;SapW215aG0069700.1	2
W2	15W-SLR	SapW215aG0074600.1;SapW215aG0075700.2	2
W2	15W-SLR	SapW215aG0074800.1;SapW215aG0075900.1	2
W2	15W-SLR	SapW215aG0077100.1;SapW215aG0077400.1	2
W2	15W-SLR	SapW215aG0085300.1;SapW215aG0085400.1	2
W2	15Z(b)-SLR	SapW215bG0031500.1;SapW215bG0032100.1;SapW215bG0032300.1;SapW215bG0032600.1;SapW215bG0032900.1;SapW215bG0033600.1;SapW215bG0033800.1;SapW215bG0034900.1;SapW215bG0035000.1;SapW215bG0035400.1	10
W2	15Z(b)-SLR	SapW215bG0039600.1;SapW215bG0040600.1;SapW215bG0040900.1;SapW215bG0041400.1;SapW215bG0042700.1	5
W2	15Z(b)-SLR	SapW215bG0039500.1;SapW215bG0041000.1;SapW215bG0041300.1;SapW215bG0042800.1	4
W2	15Z(b)-SLR	SapW215bG0033700.1;SapW215bG0033900.1;SapW215bG0034700.1	3
W2	15Z(b)-SLR	SapW215bG0039400.1;SapW215bG0041700.1;SapW215bG0043400.1	3
W2	15Z(b)-SLR	SapW215bG0063800.1;SapW215bG0064300.1;SapW215bG0064500.1	3
W2	15Z(b)-SLR	SapW215bG0030600.1;SapW215bG0030900.2	2
W2	15Z(b)-SLR	SapW215bG0031900.1;SapW215bG0034600.1	2
W2	15Z(b)-SLR	SapW215bG0034300.1;SapW215bG0035500.1	2
W2	15Z(b)-SLR	SapW215bG0039200.1;SapW215bG0043000.1	2
W2	15Z(b)-SLR	SapW215bG0039800.1;SapW215bG0039900.1	2
W2	15Z(b)-SLR	SapW215bG0040000.1;SapW215bG0042000.1	2
W2	15Z(b)-SLR	SapW215bG0040100.1;SapW215bG0042100.1	2
W2	15Z(b)-SLR	SapW215bG0040500.1;SapW215bG0042400.1	2
W2	15Z(b)-SLR	SapW215bG0054300.1;SapW215bG0054600.1	2
W2	15Z(b)-SLR	SapW215bG0060800.1;SapW215bG0061100.1	2
W2	15Z(b)-SLR	SapW215bG0061600.1;SapW215bG0062300.1	2
W2	15Z(b)-SLR	SapW215bG0061700.1;SapW215bG0062400.1	2
W2	15Z(b)-SLR	SapW215bG0063300.1;SapW215bG0064400.1	2
W2	15Z(b)-SLR	SapW215bG0067800.1;SapW215bG0068100.1	2
W2	15Z(c)-SLR	SapW215cG0033000.1;SapW215cG0033300.1;SapW215cG0035200.1;SapW215cG0036000.1;SapW215cG0036300.1;SapW215cG0037000.1	6
W2	15Z(c)-SLR	SapW215cG0033500.1;SapW215cG0033800.1;SapW215cG0034600.1;SapW215cG0037100.1	4
W2	15Z(c)-SLR	SapW215cG0029700.1;SapW215cG0030000.1;SapW215cG0030300.1	3
W2	15Z(c)-SLR	SapW215cG0033900.1;SapW215cG0035400.1	2
W2	15Z(c)-SLR	SapW215cG0040200.1;SapW215cG0040500.1	2
W2	15Z(c)-SLR	SapW215cG0040300.1;SapW215cG0040600.1	2
W2	15Z(c)-SLR	SapW215cG0040400.1;SapW215cG0040700.1	2
W2	15Z(c)-SLR	SapW215cG0042300.1;SapW215cG0044600.1	2
W2	15Z(c)-SLR	SapW215cG0042400.1;SapW215cG0044700.1	2
W2	15Z(c)-SLR	SapW215cG0042500.1;SapW215cG0044000.1	2
W2	15Z(c)-SLR	SapW215cG0042700.1;SapW215cG0045100.1	2
W2	15Z(c)-SLR	SapW215cG0042800.1;SapW215cG0045200.1	2
W2	15Z(c)-SLR	SapW215cG0042900.1;SapW215cG0045300.1	2
W2	15Z(c)-SLR	SapW215cG0043200.1;SapW215cG0045600.1	2
W2	15Z(c)-SLR	SapW215cG0050500.1;SapW215cG0051100.1	2
W2	15Z(c)-SLR	SapW215cG0052700.1;SapW215cG0052800.1	2
W2	15Z(c)-SLR	SapW215cG0062800.1;SapW215cG0063000.1	2
W2	15Z(c)-SLR	SapW215cG0065000.1;SapW215cG0065300.1	2
W2	15Z(c)-SLR	SapW215cG0066200.1;SapW215cG0066400.1	2
W2	15Z(c)-SLR	SapW215cG0066300.1;SapW215cG0066500.1	2
W2	15Z(d)-SLR	SapW215dG0031300.1;SapW215dG0033400.1;SapW215dG0033900.1;SapW215dG0034400.1;SapW215dG0052800.1	5
W2	15Z(d)-SLR	SapW215dG0056400.1;SapW215dG0056500.1;SapW215dG0056600.1;SapW215dG0056700.1;SapW215dG0057100.1	5
W2	15Z(d)-SLR	SapW215dG0029600.1;SapW215dG0029700.1;SapW215dG0029800.1;SapW215dG0031000.1	4
W2	15Z(d)-SLR	SapW215dG0035200.1;SapW215dG0035400.1;SapW215dG0035600.1;SapW215dG0036400.1	4
W2	15Z(d)-SLR	SapW215dG0038500.1;SapW215dG0039900.1;SapW215dG0042000.1;SapW215dG0046900.1	4
W2	15Z(d)-SLR	SapW215dG0039400.1;SapW215dG0040800.1;SapW215dG0046400.1;SapW215dG0048700.1	4
W2	15Z(d)-SLR	SapW215dG0039500.1;SapW215dG0040900.1;SapW215dG0046500.1;SapW215dG0048800.1	4
W2	15Z(d)-SLR	SapW215dG0033200.1;SapW215dG0034500.1;SapW215dG0034700.1	3
W2	15Z(d)-SLR	SapW215dG0038400.1;SapW215dG0039800.1;SapW215dG0041100.1	3
W2	15Z(d)-SLR	SapW215dG0038600.1;SapW215dG0040000.1;SapW215dG0041900.1	3
W2	15Z(d)-SLR	SapW215dG0029100.1;SapW215dG0030000.1	2
W2	15Z(d)-SLR	SapW215dG0030100.1;SapW215dG0030800.1	2
W2	15Z(d)-SLR	SapW215dG0033300.1;SapW215dG0034300.1	2
W2	15Z(d)-SLR	SapW215dG0038900.1;SapW215dG0047500.1	2
W2	15Z(d)-SLR	SapW215dG0039000.1;SapW215dG0040400.1	2
W2	15Z(d)-SLR	SapW215dG0040600.1;SapW215dG0046200.1	2
W2	15Z(d)-SLR	SapW215dG0041400.1;SapW215dG0047300.1	2
W2	15Z(d)-SLR	SapW215dG0052600.1;SapW215dG0053100.1	2
W2	15Z(d)-SLR	SapW215dG0057900.1;SapW215dG0058000.1	2
W2	15Z(d)-SLR	SapW215dG0061700.1;SapW215dG0062100.1	2
W2	15Z(d)-SLR	SapW215dG0063500.1;SapW215dG0063600.1	2
W2	15Z(d)-SLR	SapW215dG0069400.1;SapW215dG0069600.1	2
W2	15Z(d)-SLR	SapW215dG0069500.1;SapW215dG0069700.1	2
