## Extended Data Table 5 for "A novel downstream factor in willows replaces the ancestral sex determining gene"

### Sheet: Sheet1
Extended Data Table 5 The position of ARR17 genes, partial ARR17-like duplicates, partial PI-like duplicates and ancient sex-linked genes in S. polyclona complex, S. arbutifolia, and S. purpurea.
Lineage	Chr	Gene id	Start	End	Label
S. polyclona -E	Chr15W	E_15b_PI_partial1	10827171	10826983	Partial_PI_1
S. polyclona -E	Chr15W	E_15b_PI_partial2	10851994	10852182	Partial_PI_2
S. polyclona -E	Chr15W	E_15b_PI_partial3	10854034	10853846	Partial_PI_3
S. polyclona -E	Chr15W	E_15b_PI_partial4	10878825	10879013	Partial_PI_4
S. polyclona -E	Chr15W	E_15b_PI_partial5	10880867	10880679	Partial_PI_5
S. polyclona -E	Chr15W	E_15b_PI_partial6	10905631	10905819	Partial_PI_6
S. polyclona -E	Chr15W	E_15b_PI_partial7	11359217	11359406	Partial_PI_7
S. polyclona -E	Chr15W	E_15b_PI_partial8	12536081	12536269	Partial_PI_8
S. polyclona -E	Chr15W	E_15b_PI_partial9	12536625	12536440	Partial_PI_9
S. polyclona -E	Chr15W	SapoE15bG0058600	13422088	13427371	Topology 2
S. polyclona -E	Chr15W	E_15b_ARR17_intact1	13676965	13678392	Intact_ARR17_1
S. polyclona -E	Chr15W	E_15b_ARR17_intact2	13690795	13689370	Intact_ARR17_2
S. polyclona -E	Chr15W	E_15b_partial_ARR17_1	13697744	13697620	Partial_ARR17_1
S. polyclona -E	Chr15W	E_15b_partial_ARR17_2	13797210	13797136	Partial_ARR17_2
S. polyclona -E	Chr15W	E_15b_partial_ARR17_3	13798235	13798323	Partial_ARR17_3
S. polyclona -E	Chr15W	E_15b_partial_ARR17_4	13821260	13821172	Partial_ARR17_4
S. polyclona -E	Chr15W	E_15b_partial_ARR17_5	13822301	13822383	Partial_ARR17_5
S. polyclona -E	Chr15W	E_15b_partial_ARR17_6	13836576	13836484	Partial_ARR17_6
S. polyclona -E	Chr15W	SapoE15bG0061200	13863367	13868442	Topology 1
S. polyclona -E	Chr15W	SapoE15bG0061400	13889920	13898907	Topology 1
S. polyclona -E	Chr15W	SapoE15bG0064400	14471399	14474150	Topology 2
S. polyclona -E	Chr15W	SapoE15bG0064700	14494269	14495481	Topology 2
S. polyclona -E	Chr15W	SapoE15bG0064900	14538980	14545951	Topology 2
S. polyclona -E	Chr15Z	SapoE15aG0052000	12678864	12684642	Topology 2
S. polyclona -E	Chr15Z	E_15a_ARR17_intact1	12934565	12935990	Intact_ARR17_1
S. polyclona -E	Chr15Z	E_15a_ARR17_intact2	12948356	12946931	Intact_ARR17_2
S. polyclona -E	Chr15Z	E_15a_partial_ARR17_1	12955287	12955163	Partial_ARR17_1
S. polyclona -E	Chr15Z	E_15a_partial_ARR17_2	13038552	13038478	Partial_ARR17_2
S. polyclona -E	Chr15Z	E_15a_partial_ARR17_3	13039581	13039669	Partial_ARR17_3
S. polyclona -E	Chr15Z	E_15a_partial_ARR17_4	13072910	13073002	Partial_ARR17_4
S. polyclona -E	Chr15Z	SapoE15aG0054300	13100517	13105592	Topology 1
S. polyclona -E	Chr15Z	SapoE15aG0054500	13134734	13143775	Topology 1
S. polyclona -E	Chr15Z	SapoE15aG0057800	13744160	13746952	Topology 2
S. polyclona -E	Chr15Z	SapoE15aG0058100	13763178	13764459	Topology 2
S. polyclona -E	Chr15Z	SapoE15aG0058300	13785429	13791646	Topology 2
S. polyclona -E-TS	Chr15W	Satai15Wg0033600	8794877	8801298	Topology 2
S. polyclona -E-TS	Chr15W	Satai15Wg0033800	8828223	8829512	Topology 2
S. polyclona -E-TS	Chr15W	Satai15Wg0034100	8854065	8862559	Topology 2
S. polyclona -E-TS	Chr15W	Satai15Wg0037800	9495296	9500217	Topology 1
S. polyclona -E-TS	Chr15W	Satai15Wg0038500	9986453	9994587	Topology 1
S. polyclona -E-TS	Chr15W	Satai15Wg0040200	10258740	10264491	Topology 2
S. polyclona -E-TS	Chr15W	E-TS_15W_ARR17_intact1	10624318	10625607	Intact_ARR17_1
S. polyclona -E-TS	Chr15W	E-TS_15W_ARR17_intact2	10699049	10700338	Intact_ARR17_2
S. polyclona -E-TS	Chr15W	E-TS_15W_ARR17_intact3	10725175	10726463	Intact_ARR17_3
S. polyclona -E-TS	Chr15W	E-TS_15W_ARR17_intact4	10745563	10746852	Intact_ARR17_4
S. polyclona -E-TS	Chr15W	E-TS_15W_ARR17_intact5	10765959	10767247	Intact_ARR17_5
S. polyclona -E-TS	Chr15W	E-TS_15W_ARR17_intact6	10781188	10782476	Intact_ARR17_6
S. polyclona -E-TS	Chr15W	E-TS_15W_ARR17_intact7	10796421	10799683	Intact_ARR17_7
S. polyclona -E-TS	Chr15W	E-TS_15W_ARR17_intact8	10818790	10820079	Intact_ARR17_8
S. polyclona -E-TS	Chr15W	E-TS_15W_ARR17_intact9	10855254	10856543	Intact_ARR17_9
S. polyclona -E-TS	Chr15W	E-TS_15W_PI_partial1	12193818	12194006	Partial_PI_1
S. polyclona -E-TS	Chr15W	E-TS_15W_PI_partial2	12194417	12194239	Partial_PI_2
S. polyclona -E-TS	Chr15W	E-TS_15W_PI_partial3	12299159	12298971	Partial_PI_3
S. polyclona -E-TS	Chr15W	E-TS_15W_PI_partial4	12299424	12299612	Partial_PI_4
S. polyclona -E-TS	Chr15W	E-TS_15W_PI_partial5	12985733	12985921	Partial_PI_5
S. polyclona -E-TS	Chr15W	E-TS_15W_PI_partial6	12986332	12986154	Partial_PI_6
S. polyclona -E-TS	Chr15W	E-TS_15W_PI_partial7	13091071	13090883	Partial_PI_7
S. polyclona -E-TS	Chr15W	E-TS_15W_PI_partial8	13091336	13091524	Partial_PI_8
S. polyclona -E-TS	Chr15W	E-TS_15W_PI_partial9	14632968	14633156	Partial_PI_9
S. polyclona -E-TS	Chr15W	E-TS_15W_ARR17_intact10	16614007	16612718	Intact_ARR17_10
S. polyclona -E-TS	Chr15W	E-TS_15W_ARR17_intact11	16621092	16622381	Intact_ARR17_11
S. polyclona -E-TS	Chr15W	E-TS_15W_ARR17_intact12	16667095	16665806	Intact_ARR17_12
S. polyclona -E-TS	Chr15W	E-TS_15W_ARR17_intact13	16808673	16807384	Intact_ARR17_13
S. polyclona -E-TS	Chr15W	E-TS_15W_ARR17_intact14	16817782	16819071	Intact_ARR17_14
S. polyclona -E-TS	Chr15Z	Satai15Zg0049500	11015649	11021383	Topology 2
S. polyclona -E-TS	Chr15Z	E-TS_15Z_ARR17_intact1	11271559	11272984	Intact_ARR17_1
S. polyclona -E-TS	Chr15Z	E-TS_15Z_ARR17_intact2	11285352	11283927	Intact_ARR17_2
S. polyclona -E-TS	Chr15Z	E-TS_15Z_partial_ARR17_1	11292280	11292156	Partial_ARR17_1
S. polyclona -E-TS	Chr15Z	E-TS_15Z_partial_ARR17_2	11375639	11375565	Partial_ARR17_2
S. polyclona -E-TS	Chr15Z	E-TS_15Z_partial_ARR17_3	11376667	11376755	Partial_ARR17_3
S. polyclona -E-TS	Chr15Z	E-TS_15Z_partial_ARR17_4	11410016	11410108	Partial_ARR17_4
S. polyclona -E-TS	Chr15Z	Satai15Zg0052100	11437608	11442712	Topology 1
S. polyclona -E-TS	Chr15Z	Satai15Zg0052300	11471771	11480855	Topology 1
S. polyclona -E-TS	Chr15Z	Satai15Zg0056200	12127395	12130174	Topology 2
S. polyclona -E-TS	Chr15Z	Satai15Zg0056500	12151258	12152539	Topology 2
S. polyclona -E-TS	Chr15Z	Satai15Zg0056700	12185058	12191263	Topology 2
S. polyclona -W1	Chr15W	W1_15a_PI_partial1	11048791	11048979	Partial_PI_1
S. polyclona -W1	Chr15W	W1_15a_PI_partial2	11052291	11052103	Partial_PI_2
S. polyclona -W1	Chr15W	W1_15a_PI_partial3	12372254	12372442	Partial_PI_3
S. polyclona -W1	Chr15W	W1_15a_PI_partial4	12372948	12372760	Partial_PI_4
S. polyclona -W1	Chr15W	SapW115aG0053100	12928896	12934718	Topology 2
S. polyclona -W1	Chr15W	W1_15a_partial_ARR17_1	13190243	13190364	Partial_ARR17_1
S. polyclona -W1	Chr15W	W1_15a_ARR17_intact1	13196892	13198316	Intact_ARR17_1
S. polyclona -W1	Chr15W	W1_15a_ARR17_intact2	13210728	13209303	Intact_ARR17_2
S. polyclona -W1	Chr15W	W1_15a_partial_ARR17_2	13217666	13217542	Partial_ARR17_2
S. polyclona -W1	Chr15W	SapW115aG0055600	13382742	13390639	Topology 1
S. polyclona -W1	Chr15W	SapW115aG0055700	13431546	13436619	Topology 1
S. polyclona -W1	Chr15W	W1_15a_partial_ARR17_3	13452699	13452791	Partial_ARR17_3
S. polyclona -W1	Chr15W	W1_15a_partial_ARR17_4	13466604	13466529	Partial_ARR17_4
S. polyclona -W1	Chr15W	W1_15a_partial_ARR17_5	13467641	13467729	Partial_ARR17_5
S. polyclona -W1	Chr15W	W1_15a_partial_ARR17_6	13498745	13498657	Partial_ARR17_6
S. polyclona -W1	Chr15W	W1_15a_partial_ARR17_7	13499582	13499664	Partial_ARR17_7
S. polyclona -W1	Chr15W	SapW115aG0059600	14149074	14151817	Topology 2
S. polyclona -W1	Chr15W	SapW115aG0059900	14168118	14169330	Topology 2
S. polyclona -W1	Chr15W	SapW115aG0060100	14201757	14208709	Topology 2
S. polyclona -W1	Chr15Z	SapW115bG0046900	9897903	9903685	Topology 2
S. polyclona -W1	Chr15Z	W1_15b_partial_ARR17_1	10138850	10138971	Partial_ARR17_1
S. polyclona -W1	Chr15Z	W1_15b_ARR17_intact1	10145779	10147204	Intact_ARR17_1
S. polyclona -W1	Chr15Z	W1_15b_ARR17_intact2	10159608	10158183	Intact_ARR17_2
S. polyclona -W1	Chr15Z	W1_15b_partial_ARR17_2	10166552	10166428	Partial_ARR17_2
S. polyclona -W1	Chr15Z	W1_15b_partial_ARR17_3	10261704	10261630	Partial_ARR17_3
S. polyclona -W1	Chr15Z	W1_15b_partial_ARR17_4	10262735	10262823	Partial_ARR17_4
S. polyclona -W1	Chr15Z	W1_15b_partial_ARR17_5	10283148	10283060	Partial_ARR17_5
S. polyclona -W1	Chr15Z	W1_15b_partial_ARR17_6	10284186	10284268	Partial_ARR17_6
S. polyclona -W1	Chr15Z	W1_15b_partial_ARR17_7	10298470	10298378	Partial_ARR17_7
S. polyclona -W1	Chr15Z	SapW115bG0049500	10325252	10330348	Topology 1
S. polyclona -W1	Chr15Z	SapW115bG0049700	10359651	10368690	Topology 1
S. polyclona -W1	Chr15Z	SapW115bG0053700	10988666	10991463	Topology 2
S. polyclona -W1	Chr15Z	SapW115bG0054000	11013053	11014010	Topology 2
S. polyclona -W1	Chr15Z	SapW115bG0054200	11046385	11053553	Topology 2
S. polyclona -W2	Chr15W	W2_15a_PI_partial1	5373306	5373494	Partial_PI_1
S. polyclona -W2	Chr15W	W2_15a_PI_partial2	5374660	5374472	Partial_PI_2
S. polyclona -W2	Chr15W	W2_15a_PI_partial3	6887272	6887460	Partial_PI_3
S. polyclona -W2	Chr15W	W2_15a_ARR17_intact1	9287542	9286253	Intact_ARR17_1
S. polyclona -W2	Chr15W	W2_15a_ARR17_intact2	9323550	9322261	Intact_ARR17_2
S. polyclona -W2	Chr15W	W2_15a_ARR17_intact3	9338776	9337487	Intact_ARR17_3
S. polyclona -W2	Chr15W	W2_15a_ARR17_intact4	9368488	9367199	Intact_ARR17_4
S. polyclona -W2	Chr15W	W2_15a_ARR17_intact5	9391430	9390141	Intact_ARR17_5
S. polyclona -W2	Chr15W	W2_15a_ARR17_intact6	9411826	9410537	Intact_ARR17_6
S. polyclona -W2	Chr15W	W2_15a_ARR17_intact7	9427541	9426252	Intact_ARR17_7
S. polyclona -W2	Chr15W	W2_15a_ARR17_intact8	9456170	9454882	Intact_ARR17_8
S. polyclona -W2	Chr15W	W2_15a_ARR17_intact9	9483660	9482371	Intact_ARR17_9
S. polyclona -W2	Chr15W	W2_15a_ARR17_intact10	9558721	9557432	Intact_ARR17_10
S. polyclona -W2	Chr15W	SapW215aG0066700	9955761	9961543	Topology 2
S. polyclona -W2	Chr15W	SapW215aG0068400	10221684	10229729	Topology 1
S. polyclona -W2	Chr15W	SapW215aG0069800	10963835	10968762	Topology 1
S. polyclona -W2	Chr15W	SapW215aG0073500	11587552	11595974	Topology 2
S. polyclona -W2	Chr15W	SapW215aG0073800	11622249	11623538	Topology 2
S. polyclona -W2	Chr15W	SapW215aG0074000	11650852	11656912	Topology 2
S. polyclona -W2	Chr15W	W2_15a_ARR17_intact11	12267697	12266408	Intact_ARR17_11
S. polyclona -W2	Chr15W	W2_15a_ARR17_intact12	12271903	12273192	Intact_ARR17_12
S. polyclona -W2	Chr15W	W2_15a_ARR17_intact13	12315442	12314153	Intact_ARR17_13
S. polyclona -W2	Chr15W	W2_15a_ARR17_intact14	12458129	12456840	Intact_ARR17_14
S. polyclona -W2	Chr15W	W2_15a_ARR17_intact15	12465275	12466564	Intact_ARR17_15
S. polyclona -W2	Chr15Z(b)	SapW215bG0048400	8146094	8151764	Topology 2
S. polyclona -W2	Chr15Z(b)	W2_15b_ARR17_intact1	8397952	8396532	Intact_ARR17_1
S. polyclona -W2	Chr15Z(b)	W2_15b_partial_ARR17_1	8404592	8404468	Partial_ARR17_1
S. polyclona -W2	Chr15Z(b)	W2_15b_partial_ARR17_2	8530359	8530277	Partial_ARR17_2
S. polyclona -W2	Chr15Z(b)	W2_15b_partial_ARR17_3	8531395	8531484	Partial_ARR17_3
S. polyclona -W2	Chr15Z(b)	SapW215bG0051000	8610910	8615983	Topology 1
S. polyclona -W2	Chr15Z(b)	SapW215bG0051200	8664423	8672399	Topology 1
S. polyclona -W2	Chr15Z(b)	SapW215bG0055200	9307547	9310331	Topology 2
S. polyclona -W2	Chr15Z(b)	SapW215bG0055600	9326430	9327776	Topology 2
S. polyclona -W2	Chr15Z(b)	SapW215bG0055800	9361174	9367204	Topology 2
S. polyclona -W2	Chr15Z(c)	SapW215cG0052300	9578619	9584339	Topology 2
S. polyclona -W2	Chr15Z(c)	W2_15c_ARR17_intact1	9864611	9866035	Intact_ARR17_1
S. polyclona -W2	Chr15Z(c)	W2_15c_ARR17_intact2	9888350	9886926	Intact_ARR17_2
S. polyclona -W2	Chr15Z(c)	W2_15c_partial_ARR17_1	10036264	10036182	Partial_ARR17_1
S. polyclona -W2	Chr15Z(c)	W2_15c_partial_ARR17_2	10037103	10037191	Partial_ARR17_2
S. polyclona -W2	Chr15Z(c)	W2_15c_partial_ARR17_3	10049984	10049896	Partial_ARR17_3
S. polyclona -W2	Chr15Z(c)	W2_15c_partial_ARR17_4	10051016	10051098	Partial_ARR17_4
S. polyclona -W2	Chr15Z(c)	W2_15c_partial_ARR17_5	10068825	10068733	Partial_ARR17_5
S. polyclona -W2	Chr15Z(c)	SapW215cG0055100	10096595	10101659	Topology 1
S. polyclona -W2	Chr15Z(c)	SapW215cG0055300	10129777	10137714	Topology 1
S. polyclona -W2	Chr15Z(c)	SapW215cG0059000	10738816	10741572	Topology 2
S. polyclona -W2	Chr15Z(c)	SapW215cG0059300	10761095	10762828	Topology 2
S. polyclona -W2	Chr15Z(c)	SapW215cG0059500	10790770	10797786	Topology 2
S. polyclona -W2	Chr15Z(d)	SapW215dG0054900	6731277	6737066	Topology 2
S. polyclona -W2	Chr15Z(d)	W2_15d_partial_ARR17_1	7004293	7004414	Partial_ARR17_1
S. polyclona -W2	Chr15Z(d)	W2_15d_partial_ARR17_2	7010940	7011061	Partial_ARR17_2
S. polyclona -W2	Chr15Z(d)	W2_15d_partial_ARR17_3	7017587	7017708	Partial_ARR17_3
S. polyclona -W2	Chr15Z(d)	W2_15d_ARR17_intact1	7024531	7025956	Intact_ARR17_1
S. polyclona -W2	Chr15Z(d)	W2_15d_ARR17_intact2	7044325	7036892	Intact_ARR17_2
S. polyclona -W2	Chr15Z(d)	W2_15d_partial_ARR17_4	7051269	7051145	Partial_ARR17_4
S. polyclona -W2	Chr15Z(d)	W2_15d_partial_ARR17_5	7167515	7167441	Partial_ARR17_5
S. polyclona -W2	Chr15Z(d)	W2_15d_partial_ARR17_6	7182790	7182702	Partial_ARR17_6
S. polyclona -W2	Chr15Z(d)	W2_15d_partial_ARR17_7	7183827	7183909	Partial_ARR17_7
S. polyclona -W2	Chr15Z(d)	W2_15d_partial_ARR17_8	7198077	7197985	Partial_ARR17_8
S. polyclona -W2	Chr15Z(d)	SapW215dG0058200	7224042	7229172	Topology 1
S. polyclona -W2	Chr15Z(d)	SapW215dG0058400	7258251	7267183	Topology 1
S. polyclona -W2	Chr15Z(d)	SapW215dG0062500	7839985	7842777	Topology 2
S. polyclona -W2	Chr15Z(d)	SapW215dG0062900	7859219	7860500	Topology 2
S. polyclona -W2	Chr15Z(d)	SapW215dG0063100	7880697	7887691	Topology 2
S. arbutifolia	Chr15X	Saarb15aG0060700	9396788	9402161	Topology 2
S. arbutifolia	Chr15X	Saarb15aG0062800	9723618	9731718	Topology 1
S. arbutifolia	Chr15X	Saarb15aG0063400	9897585	9902674	Topology 1
S. arbutifolia	Chr15X	Saarb15aG0066000	10399754	10404852	Topology 2
S. arbutifolia	Chr15X	Saarb15aG0066300	10434553	10436397	Topology 2
S. arbutifolia	Chr15X	Saarb15aG0066500	10456639	10464281	Topology 2
S. arbutifolia	Chr15Y	Saarb15bG0041800	4073044	4078485	Topology 2
S. arbutifolia	Chr15Y	Saarb_15b_partial_ARR17_1	4371858	4371763	Partial_ARR17_1
S. arbutifolia	Chr15Y	Saarb_15b_partial_ARR17_2	4372877	4372959	Partial_ARR17_2
S. arbutifolia	Chr15Y	Saarb_15b_partial_ARR17_3	4386915	4386853	Partial_ARR17_3
S. arbutifolia	Chr15Y	Saarb_15b_partial_ARR17_4	4387974	4388049	Partial_ARR17_4
S. arbutifolia	Chr15Y	Saarb15bG0044000	4400790	4405835	Topology 1
S. arbutifolia	Chr15Y	Saarb_15b_partial_ARR17_5	4414180	4414088	Partial_ARR17_5
S. arbutifolia	Chr15Y	Saarb_15b_partial_ARR17_6	4457484	4457396	Partial_ARR17_6
S. arbutifolia	Chr15Y	Saarb_15b_partial_ARR17_7	4459739	4459814	Partial_ARR17_7
S. arbutifolia	Chr15Y	Saarb15bG0044500	4558614	4565222	Topology 2
S. arbutifolia	Chr15Y	Saarb15bG0044700	4585676	4587712	Topology 2
S. arbutifolia	Chr15Y	Saarb15bG0045000	4617838	4621109	Topology 2
S. arbutifolia	Chr15Y	Saarb15bG0048300	5244132	5252834	Topology 1
S. purpurea	Chr15W	Sapur.15WG056500	6050970	6059164	Topology 1
S. purpurea	Chr15W	Sapur.15WG058100	6336811	6343647	Topology 2
S. purpurea	Chr15W	Sapur.15WG063800	7229942	7232058	Topology 1
S. purpurea	Chr15W	Spur_15W_PI_partial1	7735157	7735345	Partial_PI_1
S. purpurea	Chr15W	Spur_15W_PI_partial2	7736364	7736176	Partial_PI_2
S. purpurea	Chr15W	Sapur.15WG069700	8311383	8317737	Topology 2
S. purpurea	Chr15W	Sapur.15WG069900	8344894	8346021	Topology 2
S. purpurea	Chr15W	Sapur.15WG070200	8367294	8370501	Topology 2
S. purpurea	Chr15W	Sapur_15W_ARR17_intact1	8796004	8797293	Intact_ARR17_1
S. purpurea	Chr15W	Sapur_15W_ARR17_intact2	8829594	8828305	Intact_ARR17_2
S. purpurea	Chr15W	Sapur_15W_ARR17_intact3	8842726	8844015	Intact_ARR17_3
S. purpurea	Chr15W	Sapur_15W_ARR17_intact4	9008427	9007138	Intact_ARR17_4
S. purpurea	Chr15Z	Sapur.15ZG039800	3734779	3741586	Topology 2
S. purpurea	Chr15Z	Sapur.15ZG040000	3764395	3765682	Topology 2
S. purpurea	Chr15Z	Sapur.15ZG040300	3786477	3789267	Topology 2
S. purpurea	Chr15Z	Sapur.15ZG054900	5976996	5982791	Topology 2
S. purpurea	Chr15Z	Sapur_15Z_partial_ARR17_1	6247724	6247845	Partial_ARR17_1
S. purpurea	Chr15Z	Sapur_15Z_partial_ARR17_2	6248684	6248571	Partial_ARR17_2
S. purpurea	Chr15Z	Sapur_15Z_partial_ARR17_3	6304379	6304297	Partial_ARR17_3
S. purpurea	Chr15Z	Sapur_15Z_partial_ARR17_4	6305396	6305488	Partial_ARR17_4
S. purpurea	Chr15Z	Sapur_15Z_partial_ARR17_5	6322058	6321966	Partial_ARR17_5
S. purpurea	Chr15Z	Sapur_15Z_partial_ARR17_6	6323410	6323492	Partial_ARR17_6
S. purpurea	Chr15Z	Sapur_15Z_partial_ARR17_7	6330563	6330471	Partial_ARR17_7
S. purpurea	Chr15Z	Sapur.15ZG056800	6360297	6365388	Topology 1
S. purpurea	Chr15Z	Sapur.15ZG056900	6419154	6427230	Topology 1
