## Extended Data Table 7 for "A novel downstream factor in willows replaces the ancestral sex determining gene"

### Sheet: Sheet1
Extended Data Table 7 Details of plant materials.
Taxa	Linage	Gender	Collector's number	Mean position of the sample peak (log scale)	CV (%)	Mean position of reference peak (log scale)	CV of reference (%)	Ploidy	Origin country	State/Province	City/Region	Altitude [m]	Latitude [N]	Longitude [E]	Date	Coll. by	Herbarium voucher	ID for whole genome and transcriptome sequencing	For sex-linked region analysis	Data source	Flower buds and catkins for small RNA and mRNA (Collected date, sample ID, collector)
Salix polyclona complex	E	male	HL00160	47.4	5.7	37.8	4.6	2X	China	Shanxi	Hongyaxiagu	2141	36.8224319	111.9857975	2023.04.26	Yi Wang	CSH	HL00160-C1, HL00160-C2, HL00160-C3	Yes	this study	2024.04.02, S31M, Li He (mRNA: S31M_B_1, sRNA: S31M_B_2)
Salix polyclona complex	E	female	HL00161						China	Shanxi	Hongyaxiagu	2159	36.8382	111.977	2024.04.02	Li He	CSH			this study	2024.04.02, S38F, Li He (mRNA: S38F_B_1, sRNA: S38F_B_2)
Salix polyclona complex	E	female	HL00164	49.9	5.8	37.8	4.6	2X	China	Shanxi	Hongyaxiagu	2218	36.8209909	111.9831221	2023.04.26	Yi Wang	CSH	HL000164-C2, HL000164-C3, HL000164-C4, HL000164-PCRfree, HL000164-Hifi, HL000164-L, HL000164-HiC		this study	2024.04.02, S27F, Li He (mRNA: S27F_B_1, sRNA: S27F_B_2)
Salix polyclona complex	E	male	HL00165						China	Shanxi	Hongyaxiagu	2224	36.8382	111.977	2024.04.02	Li He	CSH			this study	2024.04.02, S62M, Li He (mRNA: S62M_B_1, sRNA: S62M_B_2)
Salix polyclona complex	E	male	HL00154						China	Shanxi	Hongyaxiagu	1972	36.8382685	111.9775197	2023.04.26	Yi Wang	CSH		Yes	this study
Salix polyclona complex	E	male	HL00155						China	Shanxi	Hongyaxiagu	1987	36.8382574	111.9775397	2023.04.26	Yi Wang	CSH		Yes	this study	2024.04.02, S56M, Li He (mRNA: S56M_B_1, sRNA: S56M_B_2)
Salix polyclona complex	E	male	HL00156						China	Shanxi	Hongyaxiagu	2080	36.8242530	111.9869880	2023.04.26	Yi Wang	CSH		Yes	this study
Salix polyclona complex	E	female	HL00157						China	Shanxi	Hongyaxiagu	2139	36.8240714	111.9868983	2023.04.26	Yi Wang	CSH		Yes	this study	2024.04.02, S116F, Li He (mRNA: S116F_B_1, sRNA: S116F_B_2)
Salix polyclona complex	E	male	HL00158						China	Shanxi	Hongyaxiagu	2149	36.8223272	111.9860516	2023.04.26	Yi Wang	CSH		Yes	this study
Salix polyclona complex	E	male	HL00169						China	Shanxi	Pangquangou	2103	37.9441329	111.2773656	2023.05.03	Yi Wang	CSH		Yes	this study
Salix polyclona complex	E	male	HL00170						China	Shanxi	Pangquangou	2125	37.8859731	111.4315215	2023.05.03	Yi Wang	CSH		Yes	this study
Salix polyclona complex	E	male	HL00171						China	Shanxi	Pangquangou	2125	37.8859731	111.4315215	2023.05.03	Yi Wang	CSH		Yes	this study
Salix polyclona complex	E	male	HL00172						China	Shanxi	Pangquangou	2103	37.9441329	111.2773656	2023.05.03	Yi Wang	CSH		Yes	this study
Salix polyclona complex	E	male	HL00173						China	Shanxi	Pangquangou	2022	37.7951094	111.4293333	2023.05.03	Yi Wang	CSH		Yes	this study
Salix polyclona complex	E	male	HL00174						China	Shanxi	Pangquangou	2125	37.9441329	111.2773656	2023.05.03	Yi Wang	CSH		Yes	this study
Salix polyclona complex	E	male	HL00176						China	Shanxi	Pangquangou	2103	37.9441329	111.2773656	2023.05.03	Yi Wang	CSH		Yes	this study
Salix polyclona complex	E	male	HL00177						China	Shanxi	Pangquangou	2103	37.9441329	111.2773656	2023.05.03	Yi Wang	CSH		Yes	this study
Salix polyclona complex	E	male	HL00178						China	Shanxi	Pangquangou	2125	37.9441329	111.2773656	2023.05.03	Yi Wang	CSH		Yes	this study
Salix polyclona complex	E	male	HL00179						China	Shanxi	Pangquangou	2103	37.9441329	111.2773656	2023.05.03	Yi Wang	CSH		Yes	this study
Salix polyclona complex	E	female	HL00180						China	Shanxi	Pangquangou	2125	37.9441329	111.2773656	2023.05.03	Yi Wang	CSH		Yes	this study
Salix polyclona complex	W2	female	HL00183	85.9	4.5	37.8	4.6	4X	China	Hubei	Shennongjia	2408	31.4676580	110.2953407	2023.05.02	Li He	CSH	HL00183C-1, HL00183C-2, HL00183C-3, HL00183-PCRfree, HL00183-Hifi, HL00183-S, HL00183-L, HL00183-HiC, HL00183-ONT		this study	2024.03.25, S31F, Li He (mRNA: S31F_B_mRNA, sRNA: S31F_B_sRNA)
Salix polyclona complex	W2	female	HL00184	73	4	37.8	4.6	4X	China	Hubei	Shennongjia	2348	31.4674	110.294	2024.03.25	Li He	CSH			this study	2024.03.25, S32F, Li He (mRNA: S32F_B_mRNA, sRNA: S32F_B_sRNA)
Salix polyclona complex	W2	male	HL00185	88.9	4	37.8	4.6	4X	China	Hubei	Shennongjia	2442	31.4674916	110.2937390	2023.05.02	Li He	CSH	HL00185-C1, HL00185-C2, HL00185-C3	Yes	this study	2024.03.25, S129M, Li He (mRNA: S129M_B_mRNA, sRNA: S129M_B_sRNA)
Salix polyclona complex	W2	female	HL00186	84.1	3.5	37.8	4.6	4X	China	Hubei	Shennongjia	2360	31.4673	110.293	2024.03.25	Li He	CSH			this study	2024.03.25, S25F, Li He (mRNA: S25F_B_mRNA, sRNA: S25F_B_sRNA)
Salix polyclona complex	W2	male	HL00188	78.5	3.9	37.8	4.6	4X	China	Hubei	Shennongjia	2388	31.4659220	110.2898070	2023.05.02	Li He	CSH		Yes	this study	2024.03.25, S75M, Li He (mRNA: S75M_B_mRNA, sRNA: S75M_B_sRNA)
Salix polyclona complex	W2	male	HL00189	87	4	37.8	4.6	4X	China	Hubei	Shennongjia	2392	31.4659072	110.2896833	2023.05.02	Li He	CSH		Yes	this study
Salix polyclona complex	W2	male	HL00190	90.7	3	37.8	4.6	4X	China	Hubei	Shennongjia	2393	31.4654061	110.2891284	2023.05.02	Li He	CSH		Yes	this study
Salix polyclona complex	W2	male	HL00191	86.3	3.9	37.8	4.6	4X	China	Hubei	Shennongjia	2399	31.4653813	110.2889887	2023.05.02	Li He	CSH		Yes	this study
Salix polyclona complex	W2	male	HL00192	85	3.9	37.8	4.6	4X	China	Hubei	Shennongjia	2403	31.4646110	110.2879707	2023.05.02	Li He	CSH		Yes	this study
Salix polyclona complex	W2	male	HL00193	81	4.4	37.8	4.6	4X	China	Hubei	Shennongjia	2404	31.4635139	110.2867730	2023.05.02	Li He	CSH		Yes	this study	2024.03.25, S38M, Li He (mRNA: S38M_B_mRNA, sRNA: S38M_B_sRNA)
Salix polyclona complex	W2	male	HL00194	87.3	3.8	37.8	4.6	4X	China	Hubei	Shennongjia	2523	31.4633718	110.2861881	2023.05.02	Li He	CSH		Yes	this study
Salix polyclona complex	W2	male	HL00196	107.2	4.4	41.8	4.4	4X	China	Hubei	Shennongjia	2516	31.4608859	110.2843077	2023.05.02	Li He	CSH		Yes	this study
Salix polyclona complex	W1	male	HL00200	57.3	4.9	41.8	4.4	2X	China	Qinghai	Beishan	2989	36.8958085	102.3489009	2023.05.16	Li He	CSH		Yes	this study	2024.04.08, HL00200M, Li He (mRNA: HL00200M_B_1, sRNA: HL00200M_B_2)
Salix polyclona complex	W1	male	HL00201	50	4.3	41.8	4.4	2X	China	Qinghai	Beishan	3019	36.8949978	102.3473283	2023.05.16	Li He	CSH	HL00201-C1, HL00201-C2, HL00201-C3	Yes	this study	2024.04.08, HL00201M, Li He (mRNA: HL00201M_B_1, sRNA: HL00201M_B_2)
Salix polyclona complex	W1	female	HL00202	52.6	4.3	41.8	4.4	2X	China	Qinghai	Beishan	3030	36.8948	102.347	2024.04.08	Li He	CSH			this study	2024.04.08, HL00202F, Li He (mRNA: HL00202F_B_1, sRNA: HL00202F_B_2)
Salix polyclona complex	W1	male	HL00203	60.1	4.4	41.8	4.4	2X	China	Qinghai	Beishan	3026	36.8949383	102.3465060	2023.05.16	Li He	CSH		Yes	this study
Salix polyclona complex	W1	male	HL00205	64	4.1	41.8	4.4	2X	China	Qinghai	Beishan	3008	36.8949467	102.3462665	2023.05.16	Li He	CSH		Yes	this study
Salix polyclona complex	W1	male	HL00206	49	4.2	41.8	4.4	2X	China	Qinghai	Beishan	3032	36.8944353	102.3456079	2023.05.16	Li He	CSH		Yes	this study
Salix polyclona complex	W1	male	HL00207	46	5.4	41.8	4.4	2X	China	Qinghai	Beishan	3080	36.8942515	102.3449793	2023.05.16	Li He	CSH		Yes	this study
Salix polyclona complex	W1	male	HL00208	49.1	5.8	41.8	4.4	2X	China	Qinghai	Beishan	3047	36.8935084	102.3442070	2023.05.16	Li He	CSH		Yes	this study
Salix polyclona complex	W1	male	HL00209	46.5	4.6	41.8	4.4	2X	China	Qinghai	Beishan	3071	36.8934250	102.3444963	2023.05.16	Li He	CSH		Yes	this study
Salix polyclona complex	W1	female	HL00210	52.3	4.1	41.8	4.4	2X	China	Qinghai	Beishan	3079	36.8934	102.345	2024.04.08	Li He	CSH			this study	2024.04.08, HL00210F, Li He (mRNA: HL00210F_B_1, sRNA: HL00210F_B_2)
Salix polyclona complex	W1	male	HL00211	60.6	3.6	41.8	4.4	2X	China	Qinghai	Beishan	2971	36.8955295	102.3484818	2023.05.16	Li He	CSH		Yes	this study	2024.04.08, HL00211M, Li He (mRNA: HL00211M_B_1, sRNA: HL00211M_B_2)
Salix polyclona complex	W1	male	HL00212	49	5	41.8	4.4	2X	China	Qinghai	Beishan	3049	36.8933776	102.3446999	2023.05.16	Li He	CSH		Yes	this study
Salix polyclona complex	W1	male	HL00213	50.7	4.9	41.8	4.4	2X	China	Qinghai	Beishan	3059	36.8933629	102.3451130	2023.05.16	Li He	CSH		Yes	this study
Salix polyclona complex	W1	male	HL00214	52	4.7	41.8	4.4	2X	China	Qinghai	Beishan	3117	36.8937542	102.3436721	2023.05.16	Li He	CSH		Yes	this study
Salix polyclona complex	W1	female	HL00215	47.6	4.9	41.8	4.4	2X	China	Qinghai	Beishan	3011	36.8952812	102.3475797	2023.05.16	Li He	CSH	HL00215-C1, HL00215-C2, HL00215-C3, HL00215-PCRfree, HL00215-Hifi, HL00215-L, HL00215-S, HL00215-Hic		this study	2024.04.08, HL00215F, Li He (mRNA: HL00215F_B_1, sRNA: HL00215F_B_2)
Salix polyclona complex	W1	male	HL00216	53.6	5	41.8	4.4	2X	China	Qinghai	Beishan	3036	36.8940965	102.3461667	2023.05.16	Li He	CSH		Yes	this study
Salix polyclona complex	W1	male	HL00218	56.3	4.1	41.8	4.4	2X	China	Qinghai	Beishan	3020	36.8946069	102.3462964	2023.05.16	Li He	CSH		Yes	this study
Salix polyclona complex	E-TS	male	TSM-03						China	Shandong	Taishan	1413	36.2649	117.111	2022.04.29	Qichao Wu	CSH		Yes	this study
Salix polyclona complex	E-TS	male	TSM-04						China	Shandong	Taishan	1456	36.2646	117.113	2022.04.29	Qichao Wu	CSH		Yes	this study
Salix polyclona complex	E-TS	male	TSM-05						China	Shandong	Taishan	1453	36.2647	117.113	2022.04.29	Qichao Wu	CSH		Yes	this study
Salix polyclona complex	E-TS	male	TSM-06						China	Shandong	Taishan	1451	36.2647	117.113	2022.04.29	Qichao Wu	CSH		Yes	this study	2024.03.19, S86M, Li He & Qichao Wu (mRNA: S86M_mRNA, S86M_B_mRNA, sRNA: S86M_sRNA, S86M_B_sRNA); 2024.03.27, Li He (mRNA: S86M_C_1,S86M_C_2 )
Salix polyclona complex	E-TS	male	TSM-07						China	Shandong	Taishan	1441	36.2649	117.113	2022.04.29	Qichao Wu	CSH		Yes	this study
Salix polyclona complex	E-TS	male	TSM-08						China	Shandong	Taishan	1442	36.2649	117.113	2022.04.29	Qichao Wu	CSH		Yes	this study
Salix polyclona complex	E-TS	male	TSM-09						China	Shandong	Taishan	1441	36.2649	117.113	2022.04.29	Qichao Wu	CSH		Yes	this study
Salix polyclona complex	E-TS	male	TSM-10						China	Shandong	Taishan	1514	36.2566	117.112	2022.04.29	Qichao Wu	CSH		Yes	this study	2024.03.19, S45M, Li He & Qichao Wu (mRNA: S45M_mRNA, sRNA: S45M_sRNA); 2024.03.27, Li He (mRNA: S45M_C_1)
Salix polyclona complex	E-TS	male	TSM-11						China	Shandong	Taishan	1493	36.2569	117.112	2022.04.29	Qichao Wu	CSH		Yes	this study
Salix polyclona complex	E-TS	male	TSM-12						China	Shandong	Taishan	1485	36.257	117.11	2022.04.29	Qichao Wu	CSH		Yes	this study
Salix polyclona complex	E-TS	female	YGDF2					2X, He et al., 2023	China	Shandong	Taishan	1413	36.2649	117.111	2022.04.29	Qichao Wu	CSH	YGDF-C-1, YGDF-L-1, YGDF-S-1, YGDF-Hic, YGDF-PCRfree, YGDF-Hifi	Yes	this study	2024.03.19, S26F, Li He & Qichao Wu (mRNA: S26F_mRNA, sRNA: S26F_sRNA); 2024.03.27, Li He (mRNA: S26F_C_1)
Salix polyclona complex	E	male	GQW4					2X, He et al., 2023	China	Shanxi	Gaoqiaowa	2057	38.7715	111.979	2019.05.23	Li He, Shengjie Fu	BJFC		Yes	from He et al., 2023
Salix polyclona complex	E	male	HYXG7					2X, He et al., 2023	China	Shanxi	Hongyaxiagu				2019.08.12	Li He	BJFC		Yes	from He et al., 2023
Salix polyclona complex	E	male	SWP2						China	Shanxi	Shunwangping	2053.88	35.4243	111.966	2019.05.10	Feiyi Guo	BJFC		Yes	from He et al., 2023
Salix polyclona complex	E	male	SWP6					2X, He et al., 2023	China	Shanxi	Shunwangping	1950.43	35.4169	111.975	2019.05.10	Feiyi Guo	BJFC		Yes	from He et al., 2023
Salix polyclona complex	E	female	GQW1					2X, He et al., 2023	China	Shanxi	Gaoqiaowa	2020	38.7717	111.978	2019.05.23	Li He, Shengjie Fu	BJFC		Yes	from He et al., 2023
Salix polyclona complex	E	female	GQW5					2X, He et al., 2023	China	Shanxi	Gaoqiaowa	1995	38.776	111.977	2019.05.23	Li He, Shengjie Fu	BJFC		Yes	from He et al., 2023
Salix polyclona complex	E	female	HYXG4					2X, He et al., 2023	China	Shanxi	Hongyaxiagu	2266	36.8202	111.984	2019.05.25	Li He, Shengjie Fu	BJFC		Yes	from He et al., 2023
Salix polyclona complex	E	female	HYXG5					2X, He et al., 2023	China	Shanxi	Hongyaxiagu	2153	36.8223	111.986	2019.05.25	Li He, Shengjie Fu	BJFC		Yes	from He et al., 2023
Salix polyclona complex	E	female	HYXG6					2X, He et al., 2023	China	Shanxi	Hongyaxiagu	2138	36.8276	111.986	2019.05.25	Li He, Shengjie Fu	BJFC		Yes	from He et al., 2023
Salix polyclona complex	E	female	PQG1					2X, He et al., 2023	China	Shanxi	Pangquangou	2108	37.8855	111.43	2019.05.24	Li He, Shengjie Fu	BJFC		Yes	from He et al., 2023
Salix polyclona complex	E	female	PQG2					2X, He et al., 2023	China	Shanxi	Pangquangou	2110	37.8854	111.43	2019.05.24	Li He, Shengjie Fu	BJFC		Yes	from He et al., 2023
Salix polyclona complex	E	female	PQG4					2X, He et al., 2023	China	Shanxi	Pangquangou	2018	37.8826	111.433	2019.05.24	Li He, Shengjie Fu	BJFC		Yes	from He et al., 2023
Salix polyclona complex	E	female	PQG5					2X, He et al., 2023	China	Shanxi	Pangquangou	2014	37.8764	111.439	2019.05.24	Li He, Shengjie Fu	BJFC		Yes	from He et al., 2023
Salix polyclona complex	E	female	PQG7					2X, He et al., 2023	China	Shanxi	Pangquangou	1959	37.8733	111.445	2019.05.24	Li He, Shengjie Fu	BJFC		Yes	from He et al., 2023
Salix polyclona complex	E	female	PQG8					2X, He et al., 2023	China	Shanxi	Pangquangou	1959	37.8696	111.448	2019.05.24	Li He, Shengjie Fu	BJFC		Yes	from He et al., 2023
Salix polyclona complex	E	female	SWP1						China	Shanxi	Shunwangping	2215.11	35.4233	111.961	2019.05.10	Feiyi Guo	BJFC		Yes	from He et al., 2023
Salix polyclona complex	E	female	SWP3					2X, He et al., 2023	China	Shanxi	Shunwangping	2011.4	35.4216	111.971	2019.05.10	Feiyi Guo	BJFC		Yes	from He et al., 2023
Salix polyclona complex	E	female	SWP4						China	Shanxi	Shunwangping	1988.74	35.4211	111.971	2019.05.10	Feiyi Guo	BJFC		Yes	from He et al., 2023
Salix polyclona complex	W2	female	CSB3					4X, He et al., 2023	China	Gansu	Caoshiba	2658	33.8775	103.713	2019.07.12	Feiyi Guo, Dong Liu	BJFC		Yes	from He et al., 2023
Salix polyclona complex	W2	female	CZP3					4X, He et al., 2023	China	Shaanxi	Caiziping	2176	33.7245	108.385	2019.06.15	Li He, Feiyi Guo	BJFC		Yes	from He et al., 2023
Salix polyclona complex	W2	female	GTS1					4X, He et al., 2023	China	Shaanxi	Guangtoushan	2385	33.8576	108.798	2019.06.14	Li He, Feiyi Guo	BJFC		Yes	from He et al., 2023
Salix polyclona complex	W2	female	QA2					4X, He et al., 2023	China	Gansu	Quao	2757	35.3987	102.902	2019.07.27	Feiyi Guo, Hao Zhang	BJFC		Yes	from He et al., 2023
Salix polyclona complex	W2	female	TB5					4X, He et al., 2023	China	Gansu	Tieba	3253	33.3499	104.489	2019.07.11	Feiyi Guo, Dong Liu	BJFC		Yes	from He et al., 2023
Salix polyclona complex	W2	female	TBS8					4X, He et al., 2023	China	Shaanxi	Taibaishan	2912	34.01	107.809	2019.06.16	Li He, Feiyi Guo	BJFC		Yes	from He et al., 2023
Salix polyclona complex	W2	female	WL7					4X, He et al., 2023	China	Sichuan	Wanglang	2858	33.0044	104.027	2019.07.07	Feiyi Guo, Dong Liu	BJFC		Yes	from He et al., 2023
Salix polyclona complex	W2	female	XJS4					4X, He et al., 2023	China	Shaanxi	Xinjiashan	2293	34.2454	106.553	2019.06.18	Li He, Feiyi Guo	BJFC		Yes	from He et al., 2023
Salix polyclona complex	W2	female	XLS8					4X, He et al., 2023	China	Gansu	Xinglongshan	2638	35.771	104.076	2019.07.23	Feiyi Guo, Hao Zhang	BJFC		Yes	from He et al., 2023
Salix polyclona complex	W1	female	BS1					2X, He et al., 2023	China	Qinghai	Beishan	2993	36.896	102.349	2019.07.24	Feiyi Guo, Hao Zhang	BJFC		Yes	from He et al., 2023
Salix polyclona complex	W1	female	BS5					2X, He et al., 2023	China	Qinghai	Beishan	3077	36.8936	102.344	2019.07.24	Feiyi Guo, Hao Zhang	BJFC		Yes	from He et al., 2023
Salix polyclona complex	W1	female	BS8					2X, He et al., 2023	China	Qinghai	Beishan	3029	36.8949	102.347	2019.07.24	Feiyi Guo, Hao Zhang	BJFC		Yes	from He et al., 2023
Salix polyclona complex	W1	female	BSJ3					2X, He et al., 2023	China	Gansu	Baishuijiang	2744	32.9406	104.304	2019.07.09	Feiyi Guo, Dong Liu	BJFC		Yes	from He et al., 2023
Salix polyclona complex	W1	female	DS1					2X, He et al., 2023	China	Qinghai	Dangshun	2891	35.8339	102.042	2019.07.26	Feiyi Guo, Hao Zhang	BJFC		Yes	from He et al., 2023
Salix polyclona complex	W1	female	DS2					2X, He et al., 2023	China	Qinghai	Dangshun	2927	35.8336	102.043	2019.07.26	Feiyi Guo, Hao Zhang	BJFC		Yes	from He et al., 2023
Salix polyclona complex	W1	female	DS3					2X, He et al., 2023	China	Qinghai	Dangshun	2945	35.8331	102.044	2019.07.26	Feiyi Guo, Hao Zhang	BJFC		Yes	from He et al., 2023
Salix polyclona complex	W1	female	DS4					2X, He et al., 2023	China	Qinghai	Dangshun	2856	35.835	102.043	2019.07.26	Feiyi Guo, Hao Zhang	BJFC		Yes	from He et al., 2023
Salix polyclona complex	W1	female	DS7					2X, He et al., 2023	China	Qinghai	Dangshun	2819	35.8359	102.044	2019.07.26	Feiyi Guo, Hao Zhang	BJFC		Yes	from He et al., 2023
Salix polyclona complex	W1	female	XM2					2X, He et al., 2023	China	Qinghai	Xianmi	2967	37.1458	101.997	2019.07.25	Feiyi Guo, Hao Zhang	BJFC		Yes	from He et al., 2023
Salix polyclona complex	W1	female	XM4					2X, He et al., 2023	China	Qinghai	Xianmi	2980	37.1456	101.997	2019.07.25	Feiyi Guo, Hao Zhang	BJFC		Yes	from He et al., 2023
Salix polyclona complex	W1	female	XM7					2X, He et al., 2023	China	Qinghai	Xianmi	2961	37.1441	101.998	2019.07.25	Feiyi Guo, Hao Zhang	BJFC		Yes	from He et al., 2023
Salix polyclona complex	W1	female	XM8					2X, He et al., 2023	China	Qinghai	Xianmi	2939	37.144	101.999	2019.07.25	Feiyi Guo, Hao Zhang	BJFC		Yes	from He et al., 2023
Salix polyclona complex	W1	female	JZG2					2X, He et al., 2023	China	Sichuan	Jiuzhaigou	3037	33.0461	103.93	2019.07.08	Feiyi Guo, Dong Liu	BJFC		Yes	from He et al., 2023
Salix polyclona complex	W1	female	JZG4					2X, He et al., 2023	China	Sichuan	Jiuzhaigou	2997	33.0507	103.93	2019.07.08	Feiyi Guo, Dong Liu	BJFC		Yes	from He et al., 2023
Salix polyclona complex	W1	female	JZG6					2X, He et al., 2023	China	Sichuan	Jiuzhaigou	2701	33.0939	103.915	2019.07.08	Feiyi Guo, Dong Liu	BJFC		Yes	from He et al., 2023
Salix polyclona complex	W1	female	QA5					2X, He et al., 2023	China	Gansu	Quao	2851	35.3971	102.901	2019.07.27	Feiyi Guo, Hao Zhang	BJFC		Yes	from He et al., 2023
Salix polyclona complex	W1	female	QA6					2X, He et al., 2023	China	Gansu	Quao	2855	35.3965	102.901	2019.07.27	Feiyi Guo, Hao Zhang	BJFC		Yes	from He et al., 2023
Salix polyclona complex	W1	male	DS5					2X, He et al., 2023	China	Qinghai	Dangshun	2842	35.835	102.043	2019.07.26	Feiyi Guo, Hao Zhang	BJFC		Yes	from He et al., 2023
Salix polyclona complex	W1	male	XLS1						China	Gansu	Xinglongshan				2019.05.17	Feiyi Guo, Yachao Wang, Zhengfeng Zhan	BJFC		Yes	from He et al., 2023
Salix polyclona complex	W1	male	XLS2					2X, He et al., 2023	China	Gansu	Xinglongshan	2247.93	35.7903	104.069	2019.05.17	Feiyi Guo, Yachao Wang, Zhengfeng Zhan	BJFC		Yes	from He et al., 2023
Salix polyclona complex	W1	male	XM1					2X, He et al., 2023	China	Qinghai	Xianmi	2956	37.146	101.997	2019.07.25	Feiyi Guo, Hao Zhang	BJFC		Yes	from He et al., 2023
Salix polyclona complex	E-TS	female	TS2					2X, He et al., 2023	China	Shandong	Taishan	1439.54	36.2598	117.1	2019.04.24	Feiyi Guo, Li He, Enze Li	BJFC		Yes	from He et al., 2023	2024.03.19, S50F, Li He & Qichao Wu (mRNA: S50F_mRNA, sRNA: S50F_sRNA); 2024.03.27, Li He (mRNA: S50F_C_1)
Salix polyclona complex	E-TS	female	TS5					2X, He et al., 2023	China	Shandong	Taishan	1469.4	36.2643	117.107	2019.04.24	Feiyi Guo, Li He, Enze Li	BJFC		Yes	from He et al., 2023
Salix polyclona complex	E-TS	female	TS6					2X, He et al., 2023	China	Shandong	Taishan	1411.1	36.263	117.099	2019.04.24	Feiyi Guo, Li He, Enze Li	BJFC		Yes	from He et al., 2023
Salix polyclona complex	E-TS	female	TS8					2X, He et al., 2023	China	Shandong	Taishan	1442.1	36.2635	117.104	2019.08.08	Li He	BJFC		Yes	from He et al., 2023	2024.03.19, S46F, Li He & Qichao Wu (mRNA: S46F_mRNA, sRNA: S46F_sRNA); 2024.03.27, Li He (mRNA: S46F_C_1)
